# Characterization of ethylene-inducible pedicel-fruit abscission zone formation in non-climacteric sweet cherry (*Prunus avium* L.)

**DOI:** 10.1101/2020.09.05.284497

**Authors:** Seanna Hewitt, Benjamin Kilian, Tyson Koepke, Jonathan Abarca, Matthew Whiting, Amit Dhingra

## Abstract

Harvesting of sweet cherry (*Prunus avium* L.) fruit is a labor-intensive process. Mechanical harvesting of sweet cherry fruit is feasible; however, it is dependent on the formation of an abscission zone at the fruit-pedicel junction. The natural propensity for pedicel-fruit abscission zone (PFAZ) formation varies by cultivar, and the general molecular basis for PFAZ formation is not well characterized. In this study, ethylene-inducible change in pedicel fruit retention force (PFRF) was recorded in a developmental time course with a concomitant analysis of the PFAZ transcriptome from three sweet cherry cultivars. In ‘Skeena’, mean PFRF for both control and treatment fruit dropped below the 0.40kg-force (3.92N) threshold for mechanical harvesting and indicating the formation of a discrete PFAZ. In ‘Bing’, mean PFRF for both control and treatment groups decreased over time. However, a mean PFRF conducive to mechanical harvesting was achieved only in the ethylene-treated fruit. While in ‘Chelan’ the mean PFRF of the control and treatment groups did not meet the threshold required for efficient mechanical harvesting. Transcriptome analysis of the PFAZ followed by the functional annotation, differential expression analysis, and gene ontology (GO) enrichment analyses of the data facilitated the identification of phytohormone-responsive and abscission-related transcripts as well as processes that exhibited differential expression and enrichment in a cultivar-dependent manner over the developmental time-course. Additionally, read alignment-based variant calling revealed several short variants in differentially expressed genes, associated with enriched gene ontologies and associated metabolic processes, lending potential insight into the genetic basis for different abscission responses between the cultivars. These results provide genetic targets for induction or inhibition of PFAZ formation, depending on the desire to harvest the fruit with or without the stem attached. Understanding the genetic mechanisms underlying the development of the PFAZ will inform future cultivar development while laying a foundation for mechanized sweet cherry harvest.
