## Supplemental File 2 for "Characterization of ethylene-inducible pedicel-fruit abscission zone formation in non-climacteric sweet cherry (*Prunus avium* L.)"

### Sheet: Bing_2014
		6.6 AM	6.6 PM	6.13 PM	6.20 PM
TIMEPOINT		1	2	3	4	0	7	14
AVERAGE PFRF	Control	1.60607	0.798725	0.619367	0.4183
	ST Error	0.0486073	0.0599691	0.0399644	0.0306934
	Ethephon	1.57487	0.747725	0.462325	0.21505
	ST Error	0.0500331	0.0599037	0.0397642	0.0242042

### Sheet: Chelan_2014
		5.29 AM	5.29 PM	6.4 PM	6.10 PM
TIMEPOINT		1	0.25	7	14	0	5	12
AVERAGE PFRF	Control	1.65822	1.51813	0.580275	1.03715
	95% CI	0.125048	0.0805382	0.0616099	0.0658583
	ST Error	0.0638011	0.0410917	0.0314342	0.0336018
	Ethephon	1.6025	1.5086	0.4324	0.8323
	95% CI	0.0936892	0.0516586	0.0652406	0.0617543
	ST Error	0.0478015	0.0263569	0.0332866	0.0315079

### Sheet: Skeena_2014
		6.17 AM	6.17 PM	6.26 PM	7.3 PM
TIMEPOINT		1	2	3	4	0	9	16
AVERAGE PFRF	Control	1.18413	0.961725	0.33295	0.28965
	ST Error	0.0638011	0.0410917	0.0240655	0.021027
	Ethephon	1.1956	1.0696	0.2554	0.155684
	ST Error	0.0457685	0.0562425	0.0263585	0.0145975

### Sheet: 2013
CHELAN							BING							SKEENA
		5.31 AM	5.31 PM	6.7 PM	6.14 PM				6.7 PM	6.7 PM	6.14 PM	6.21 PM		Date		6.21	6.21	6.28	7.5
		0		7	14				0		7	14				0		7	14
TIMEPOINT							TIMEPOINT		2013-06-07	2013-06-08	2013-06-14	2013-06-21				6.21.2013	6.22.2013	6.28.2013	7.5.2013
AVERAGE PFRF	WT	1.33495	1.28165	0.845125	0.469275		AVERAGE PFRF	WT	1.56395	1.45765	0.60195	0.521475		Timepoint	WT	0.700725	0.6341	0.823125	0.65195
	95% CI	0.10764	0.0984461	0.0627448	0.0445979			95% CI	0.121109	0.0828336	0.072423	0.0654478		Mean PFRF	.95 CI	0.105969	0.0866289	0.0740254	0.0633374
	Ethephon	1.2945	1.1275	0.7171	0.42735			Ethephon	1.59508	1.46718	0.518825	0.2541			Ethephon	0.660825	0.65985	0.496375	0.315475
	95% CI	0.0885056	0.0824298	0.0413763	0.0579994			95% CI	0.107149	0.0884032	0.0897159	0.0324611			.95 CI	0.0851081	0.0809343	0.0478163	0.029731
	ACC	1.28668	1.19279	0.7338	0.402025			ACC	1.54837	1.48747	0.544775	0.429225			ACC	0.4621	0.6061	0.65385	0.546875
	95% CI	0.0890476	0.0823969	0.0630092	0.0653991			95% CI	0.12856	0.110501	0.0849402	0.0833867			.95 CI	0.0722892	0.0854858	0.0505001	0.0335487
	AVG	1.26408	1.09643	0.79755	0.405975			AVG	1.50185	1.35322	0.633475	0.532425			AVG	0.60665	0.728025	0.8052	0.553925
	95% CI	0.0713359	0.0760189	0.0643058	0.0548611			95% CI	0.101136	0.108028	0.0857353	0.0927705			.95 CI	0.110435	0.092641	0.0629807	0.0423554
T-TEST		P Values					T-TEST							T-TEST (P-values)
WT - Ethephon		0.571048	0.0211408	0.00129304	0.264831		WT - Ethephon		0.707009	0.877929	0.161625	3.68125e-10		WT - Ethephon		0.566691	0.671493	2.43441e-10	1.61758e-14
WT - ACC		0.500223	0.178785	0.0163665	0.0499508		WT - ACC		0.863228	0.673254	0.318525	0.0920497		WT - ACC		0.00398409	0.733112	0.000396541	0.00523044
WT - AVG		0.28536	0.00459091	0.302549	0.0416119		WT - AVG		0.442804	0.136753	0.583519	0.850557		WT - AVG		0.23196	0.150673	0.718723	0.0137235
														0	Harvest

### Sheet: 2010
CHELAN							BING							SKEENA
		5.31 AM	5.31 PM	6.7 PM	6.14 PM				6.7 PM	6.7 PM	6.14 PM	6.21 PM		Date		6.21	6.21	6.28	7.5
		0		7	14				0		7	14				0		7	14
TIMEPOINT							TIMEPOINT		2013-06-07	2013-06-08	2013-06-14	2013-06-21				6.21.2013	6.22.2013	6.28.2013	7.5.2013
AVERAGE PFRF	WT	1.04818			0.652373		AVERAGE PFRF	WT	1.15645			0.669175		Timepoint	WT	1.31865			0.6798
	95% CI							95% CI						Mean PFRF	.95 CI
	Ethephon	1.10097			0.53165			Ethephon	1.14805			0.480325			Ethephon	1.31702			0.319585
	95% CI							95% CI							.95 CI
