## Supplemental File 3 for "Characterization of ethylene-inducible pedicel-fruit abscission zone formation in non-climacteric sweet cherry (*Prunus avium* L.)"

### Sheet: Bing
Control - 0 hours				Control - 6 hours				Control - 7 DBH				Control Harvest				Ethephon - 0 hour				Ethephon - 6 hours				Ethephon - 7 DBH				Ethephon - Harvest
	C Block				C Block				C Block				C Block				C Block				C Block				C Block				C Block
Tree	Fruit	Color		Tree	Fruit	Color		Tree	Fruit	Color		Tree+SS1:W3	Fruit	Color		Tree	Fruit	Color		Tree	Fruit	Color		Tree	Fruit	Color		Tree	Fruit	Color
1	1	1		1	1	1		1	1	1		1	1	4		1	1	2.5		1	1	1		1	1	1.5		1	1	4
	2	1			2	1			2	3			2	5		44	2	1			2	2			2	3			2	4
	3	1			3	1			3	1			3	4			3	2			3	1			3	1			3	5
	4	2			4	1.5			4	2			4	5			4	1			4	1.5			4	3.5			4	5
	5	1			5	1			5	3			5	5			5	2			5	1			5	2			5	4
	6	1			6	1			6	3			6	5			6	1			6	1			6	3			6	5
	7	1			7	1			7	2			7	4			7	1			7	1			7	2.5			7	5
	8	1			8	1			8	3.5			8	5			8	1			8	1			8	3			8	5
	9	1			9	2			9	1			9	5			9	1			9	1			9	3			9	4
	10	1			10	1			10	2			10	5			10	1.5			10	1			10	2.5			10	5
2	1	1.5		2	1	1		2	1	2		2	1	4		2	1	1		2	1	1		2	1	1		2	1	3.5
	2	1			2	1			2	1			2	4		43	2	1			2	1			2	2			2	4
	3	2			3	1			3	3			3	5			3	2			3	1			3	3			3	4
	4	1			4	1.5			4	2.5			4	5			4	1			4	1.5			4	3.5			4	5
	5	2			5	1			5	2.5			5	5			5	1			5	1			5	2.5			5	5
	6	1			6	1			6	1			6	4			6	1			6	1			6	1			6	3
	7	1			7	1.5			7	3			7	5			7	1			7	1			7	3			7	4
	8	1			8	1			8	2.5			8	4			8	1.5			8	1			8	3			8	5
	9	2			9	1			9	2			9	5			9	1			9	1			9	2			9	5
	10	1			10	1			10	1			10	5			10	1			10	1.5			10	2			10	4
3	1	1		3	1	1		3	1	3		3	1	3.5		3	1	1		3	1	1		3	1	1		3	1	5
	2	1			2	2			2	1			2	5		42	2	1			2	2			2	3			2	3
	3	1			3	1			3	2			3	4			3	1			3	1.5			3	3			3	4
	4	1			4	1			4	1.5			4	5			4	1			4	1			4	2.5			4	3
	5	1.5			5	1			5	3			5	5			5	1			5	1			5	2			5	5
	6	2			6	1			6	3.5			6	5			6	1.5			6	1			6	3			6	4
	7	2.5			7	2			7	1			7	5			7	1.5			7	1			7	2			7	5
	8	1.5			8	1			8	3			8	5			8	1			8	1			8	3			8	4
	9	1			9	1			9	3			9	4			9	1			9	1			9	3			9	5
	10	1			10	1			10	2			10	5			10	1			10	1			10	2.5			10	5
4	1	1		4	1	1		4	1	3		4	1	5		4	1	1		4	1	1		4	1	2.5		4	1	5
	2	1			2	1			2	3			2	5		41	2	1			2	2			2	3			2	4
	3	1			3	1			3	1			3	3.5			3	1			3	2			3	1			3	5
	4	1.5			4	1			4	3			4	4			4	1			4	1			4	2			4	4
	5	1.5			5	1.5			5	1			5	5			5	1			5	1			5	2.5			5	5
	6	1			6	1.5			6	2.5			6	5			6	1			6	1.5			6	3			6	5
	7	1			7	1			7	3			7	3.5			7	1			7	1			7	3			7	5
	8	1			8	1			8	2			8	4			8	1			8	1			8	1			8	5
	9	1			9	1			9	2.5			9	5			9	1			9	1.5			9	3			9	4
	10	1.5			10	1			10	2			10	5			10	1			10	1			10	3			10	5
	Descriptive Statistics				Descriptive Statistics				Descriptive Statistics				Descriptive Statistics				Descriptive Statistics				Descriptive Statistics				Descriptive Statistics				Descriptive Statistics
	Mean	1.2375			Mean	1.1375			Mean	2.2			Mean	4.6125			Mean	1.1625			Mean	1.175			Mean	2.425			Mean	4.4625
	Normalized	1			Normalized	0.919192			Normalized	1.77778			Normalized	3.72727			Normalized	1			Normalized	1.01075			Normalized	2.08602			Normalized	3.83871
	Median	1			Median	1			Median	2.25			Median	5			Median	1			Median	1			Median	2.5			Median	5
	StdErr	0.0645187			StdErr	0.0473242			StdErr	0.13253			StdErr	0.0867643			StdErr	0.0577003			StdErr	0.0523487			StdErr	0.119494			StdErr	0.103446
0 Hr	6 Hr	7 DBH	HARV

### Sheet: Skeena
Control - 0 hour				Control - 6 hours				Control -7 DBH				Control - Harvest				Ethephon - 0 hour				Ethephon - 6 hours				Ethephon -7 DBH				Ethephon - Harvest
	C Block				C Block				C Block				C Block				C Block				C Block				C Block				C Block
Tree	Fruit	Color		Tree	Fruit	Color		Tree	Fruit	Color		Tree	Fruit	Color		Tree	Fruit	Color		Tree	Fruit	Color		Tree	Fruit	Color		Tree	Fruit	Color
1	1	1		1	1	1		1	1	2.5		1	1	5		1	1	2		1	1	1		1	1	4		1	1	5
	2	2			2	3			2	4			2	6			2	3			2	3			2	5			2	5
	3	1			3	1			3	5			3	5			3	2.5			3	2			3	4			3	5
	4	2.5			4	2			4	5			4	6			4	1			4	2			4	4			4	5
	5	3			5	3			5	4			5	5			5	2.5			5	3			5	3			5	5
	6	1			6	2			6	4			6	6			6	3			6	1			6	5			6	6
	7	1			7	2			7	5			7	5			7	1			7	2			7	4			7	5
	8	2			8	2.5			8	3.5			8	5			8	3			8	2			8	5			8	5
	9	2			9	1			9	4			9	6			9	2			9	1.5			9	5			9	5
	10	1			10	2			10	5			10	5			10	2.5			10	1			10	4			10	5
2	1	1		2	1	3		2	1	5		2	1	6		2	1	1		2	1	1		2	1	4		2	1	5
	2	3			2	1			2	5			2	5			2	1			2	3			2	3			2	5
	3	2			3	2			3	4			3	6			3	1			3	2			3	5			3	6
	4	1			4	1			4	5			4	6			4	3.5			4	2			4	4			4	5
	5	2.5			5	3			5	4			5	6			5	2.5			5	1			5	2.5			5	5
	6	2			6	1			6	5			6	6			6	2.5			6	3			6	5			6	6
	7	1			7	2			7	5			7	5			7	1			7	2			7	5			7	6
	8	3			8	2.5			8	4			8	6			8	3			8	2			8	4			8	6
	9	2			9	2			9	4			9	5			9	2			9	3			9	5			9	5
	10	2			10	3			10	4			10	5			10	2			10	2			10	4			10	5
3	1	1		3	1	1		3	1	4		3	1	5		3	1	3.5		3	1	3		3	1	3		3	1	6
	2	2.5			2	2			2	5			2	5			2	1			2	1			2	5			2	5
	3	2			3	3			3	4			3	5			3	2			3	2			3	4			3	6
	4	3			4	2			4	4			4	6			4	3.5			4	2			4	5			4	5
	5	2			5	2			5	5			5	6			5	1			5	1			5	4.5			5	5
	6	3			6	1			6	4			6	5			6	2			6	2			6	5			6	6
	7	2			7	2.5			7	5			7	5			7	2			7	3			7	5			7	6
	8	1			8	2.5			8	4			8	6			8	1			8	2			8	4			8	5
	9	3			9	2			9	5			9	6			9	2			9	1			9	4			9	5
	10	2			10	3			10	5			10	5			10	2.5			10	2			10	5			10	5
4	1	1		4	1	4		4	1	5		4	1	6		4	1	2.5		4	1	1		4	1	5		4	1	5
	2	3			2	2			2	4			2	6			2	1			2	2			2	4			2	5
	3	2			3	3			3	5			3	6			3	2.5			3	1			3	5			3	6
	4	3			4	2			4	5			4	6			4	1			4	3			4	5			4	5
	5	2.5			5	2.5			5	4			5	5			5	3			5	2			5	4			5	6
	6	2			6	3			6	5			6	5			6	1			6	2			6	5			6	6
	7	1			7	2.5			7	4.5			7	6			7	3			7	2.5			7	4			7	6
	8	2			8	3			8	4			8	6			8	2			8	2			8	5			8	6
	9	3			9	2			9	5			9	5			9	1			9	2.5			9	3			9	5
	10	1			10	4			10	5			10	5			10	2.5			10	1			10	4			10	5
	Descriptive Statistics				Descriptive Statistics				Descriptive Statistics				Descriptive Statistics				Descriptive Statistics				Descriptive Statistics				Descriptive Statistics				Descriptive Statistics
	Mean	1.95			Mean	2.225			Mean	4.4625			Mean	5.5			Mean	2.05			Mean	1.9375			Mean	4.325			Mean	5.35
	Normalized	1			Normalized	1.14103			Normalized	2.28846			Normalized	2.82051			Normalized	1			Normalized	0.945122			Normalized	2.10976			Normalized	2.60976
	Median	2			Median	2			Median	4.75			Median	5.5			Median	2			Median	2			Median	4			Median	5
	StdErr	0.121159			StdErr	0.127789			StdErr	0.0953864			StdErr	0.0800641			StdErr	0.133733			StdErr	0.112072			StdErr	0.114003			StdErr	0.0763763

### Sheet: Chelan
Control - 0 hour				Control - 6 hours				Control -7 DBH				Control - Harvest				Ethephon - 0 hour				Ethephon - 6 hours				Ethephon -7 DBH				Ethephon - Harvest
	C Block				C Block				C Block				C Block				C Block				C Block				C Block				C Block
Tree	Fruit	Color		Tree	Fruit	Color		Tree	Fruit	Color		Tree	Fruit	Color		Tree	Fruit	Color		Tree	Fruit	Color		Tree	Fruit	Color		Tree	Fruit	Color
1	1	1		1	1	3		1	1	4		1	1	5		1	1	1		1	1	2		1	1	1		1	1	5
	2	1			2	1			2	3			2	2.5			2	1			2	1			2	2			2	2.5
	3	2			3	1			3	3			3	5			3	1			3	1			3	3			3	5
	4	2			4	2			4	2			4	5			4	1			4	1			4	3			4	5
	5	1			5	1			5	3			5	5			5	1.5			5	1			5	2			5	5
	6	1			6	1			6	3			6	5			6	2			6	1			6	3			6	5
	7	1			7	1.5			7	3			7	5			7	1			7	1			7	3			7	5
	8	2			8	2			8	3			8	5			8	1			8	1			8	2			8	5
	9	1			9	1			9	2.5			9	3			9	1			9	1			9	4			9	3
	10	1			10	1			10	2			10	4			10	1.5			10	1			10	2			10	4
2	1	1		2	1	1		2	1	2		2	1	5		2	1	1		2	1	1.5		2	1	2		2	1	5
	2	1			2	1			2	3			2	4			2	1			2	1			2	4			2	4
	3	1			3	2.5			3	2			3	5			3	1			3	1			3	3			3	5
	4	2			4	1			4	2.5			4	5			4	1			4	1			4	3			4	5
	5	1			5	1			5	1			5	4			5	1.5			5	1			5	1			5	4
	6	1			6	1			6	2			6	4			6	2			6	1			6	2			6	4
	7	1			7	1			7	2			7	5			7	1			7	1			7	3			7	5
	8	1			8	1			8	3			8	4			8	1			8	1			8	3			8	4
	9	1			9	1.5			9	2			9	5			9	1			9	1			9	2			9	5
	10	1			10	1			10	2			10	5			10	1			10	1			10	3			10	5
3	1	1		3	1	1		3	1	4		3	1	4		3	1	1		3	1	1		3	1	4		3	1	4
	2	1			2	1.5			2	1			2	5			2	2			2	2			2	2			2	5
	3	1			3	1			3	2			3	5			3	1			3	1			3	3			3	5
	4	1			4	1			4	3			4	5			4	1			4	1			4	4			4	5
	5	1			5	2			5	4			5	5			5	1			5	1			5	2			5	5
	6	1			6	1			6	3			6	5			6	1			6	1.5			6	2.5			6	5
	7	1			7	1			7	2			7	5			7	1			7	1			7	3			7	5
	8	1.5			8	1			8	1			8	5			8	1.5			8	2			8	2			8	5
	9	1			9	1			9	2			9	4			9	1			9	1			9	4			9	4
	10	1			10	1.5			10	3			10	4			10	1			10	1			10	4			10	4
4	1	1		4	1	2		4	1	2		4	1	5		4	1	1.5		4	1	1		4	1	2		4	1	5
	2	2			2	1			2	2			2	6.5			2	1			2	1			2	2			2	6.5
	3	1			3	1			3	3			3	5			3	1			3	1			3	1.5			3	5
	4	1			4	1			4	3			4	5			4	1			4	1.5			4	3			4	5
	5	1			5	1.5			5	3			5	5			5	1			5	1			5	3			5	5
	6	1			6	1			6	3			6	4			6	1			6	1			6	3			6	4
	7	2			7	1			7	3			7	5			7	1			7	1			7	3			7	5
	8	1			8	1			8	2			8	4			8	1			8	1			8	2			8	4
	9	1			9	2			9	2.5			9	5			9	1			9	1			9	2			9	5
	10	1			10	1			10	2			10	5			10	1			10	1			10	3			10	5
	Descriptive Statistics				Descriptive Statistics				Descriptive Statistics				Descriptive Statistics				Descriptive Statistics				Descriptive Statistics				Descriptive Statistics				Descriptive Statistics
	Mean	1.1625			Mean	1.275			Mean	2.5125			Mean	4.675			Mean	1.1375			Mean	1.1125			Mean	2.65			Mean	4.675
	Normalized	1			Normalized	1.09677			Normalized	2.16129			Normalized	4.02151			Normalized	1			Normalized	0.978022			Normalized	2.32967			Normalized	4.10989
	Median	1			Median	1			Median	2.5			Median	5			Median	1			Median	1			Median	3			Median	5
	StdErr	0.0577003			StdErr	0.0779341			StdErr	0.116695			StdErr	0.108235			StdErr	0.0473242			StdErr	0.0455996			StdErr	0.128103			StdErr	0.108235
